# ROS production by localized SCHENGEN receptor module drives lignification at subcellular precision

**DOI:** 10.1101/818997

**Authors:** Satoshi Fujita, Damien De Bellis, Kai H. Edel, Phillipp Köster, Tonni Grube Andersen, Emanuel Schmid-Siegert, Valérie Dénervaud Tendon, Alexandre Pfister, Peter Marhavý, Robertas Ursache, Verónica G. Doblas, Jean Daraspe, Audrey Creff, Gwyneth Ingram, Jörg Kudla, Niko Geldner

**Author notes:** Correspondence to (S.F.) and (N.G.).

## Abstract

Production of reactive-oxygen species (ROS) by NADPH oxidases (NOXs) impacts many processes in animals and plants and many plant receptor pathways involve rapid, NOX-dependent increases of ROS. Yet, their general reactivity has made it challenging to pinpoint the precise role and direct cellular targets of ROS. A well-understood ROS target in plants are lignin peroxidases in the cell wall. Lignin can be deposited with exquisite spatial control, but the underlying mechanisms have remained elusive. Here we establish a full kinase signaling relay that exerts direct, spatial control over ROS production and lignification within the cell wall. We show that polar localization of a single kinase component is crucial for pathway function. Our data indicates that an intersection of more broadly localized components allows for micrometer-scale precision of lignification and that this system is triggered through initiation of ROS production as a critical peroxidase co-substrate.
