## Supplemental table 2 for "ROS production by localized SCHENGEN receptor module drives lignification at subcellular precision"

### Sheet: Contents
	Supplemental Table2
		List of enriched GO terms in the cluster 1 to 4

### Sheet: ManualGenesInCluster1
	GO.ID	Term	Annotated	Significant	Expected	weight
	GO:0010200	response to chitin	127	22	2.09	0
	GO:0071456	cellular response to hypoxia	20	6	0.33	6e-07
	GO:0052544	defense response by callose deposition i…	16	5	0.26	4.3e-06
	GO:0042742	defense response to bacterium	386	27	6.34	4.6e-06
	GO:0006468	protein phosphorylation	1059	40	17.4	1.4e-05
	GO:0080142	regulation of salicylic acid biosyntheti…	12	4	0.2	3.2e-05
	GO:0009611	response to wounding	179	12	2.94	4e-05
	GO:0042344	indole glucosinolate catabolic process	5	3	0.08	4.3e-05
	GO:0048544	recognition of pollen	42	6	0.69	5.9e-05
	GO:0009626	plant-type hypersensitive response	76	8	1.25	7.3e-05
	GO:0007165	signal transduction	1587	40	26.08	0.0001
	GO:0009737	response to abscisic acid	574	19	9.43	0.00014
	GO:0010942	positive regulation of cell death	23	4	0.38	0.00023
	GO:0071219	cellular response to molecule of bacteri…	8	3	0.13	0.00023
	GO:0009751	response to salicylic acid	194	13	3.19	0.00033
	GO:0045087	innate immune response	333	26	5.47	0.00039
	GO:0009617	response to bacterium	448	35	7.36	0.00055
	GO:0009625	response to insect	24	4	0.39	0.00058
	GO:0034220	ion transmembrane transport	518	16	8.51	0.00064
	GO:0002237	response to molecule of bacterial origin	34	7	0.56	0.00076
	GO:0046345	abscisic acid catabolic process	3	2	0.05	0.0008
	GO:0046777	protein autophosphorylation	223	11	3.66	0.00117
	GO:0010193	response to ozone	32	4	0.53	0.00178
	GO:1904823	purine nucleobase transmembrane transpor…	17	3	0.28	0.00251
	GO:0080086	stamen filament development	5	2	0.08	0.0026
	GO:0006952	defense response	1076	59	17.68	0.00264
	GO:0009816	defense response to bacterium, incompati…	43	5	0.71	0.00367
	GO:0071323	cellular response to chitin	6	2	0.1	0.00386
	GO:0009753	response to jasmonic acid	206	9	3.39	0.00395
	GO:0009817	defense response to fungus, incompatible…	43	5	0.71	0.00403
	GO:1900426	positive regulation of defense response …	21	3	0.35	0.00468
	GO:1902074	response to salt	21	3	0.35	0.00468
	GO:0007166	cell surface receptor signaling pathway	209	8	3.43	0.00612
	GO:0080027	response to herbivore	8	2	0.13	0.00705
	GO:0050832	defense response to fungus	246	14	4.04	0.00927
	GO:0031348	negative regulation of defense response	57	5	0.94	0.01041
	GO:2000067	regulation of root morphogenesis	10	2	0.16	0.01109
	GO:0009723	response to ethylene	262	10	4.31	0.01253
	GO:0006979	response to oxidative stress	437	18	7.18	0.01393
	GO:0009862	systemic acquired resistance, salicylic …	12	2	0.2	0.01592
	GO:0015691	cadmium ion transport	12	2	0.2	0.01638
	GO:0009685	gibberellin metabolic process	24	2	0.39	0.01639
	GO:0045184	establishment of protein localization	783	9	12.87	0.0168
	GO:1902358	sulfate transmembrane transport	13	2	0.21	0.01862
	GO:0010224	response to UV-B	63	4	1.04	0.01989
	GO:0002238	response to molecule of fungal origin	14	2	0.23	0.02149
	GO:0009901	anther dehiscence	14	2	0.23	0.02149
	GO:0002229	defense response to oomycetes	68	4	1.12	0.02553
	GO:0009651	response to salt stress	555	16	9.12	0.02562
	GO:0051865	protein autoubiquitination	16	2	0.26	0.02773
	GO:0006887	exocytosis	70	4	1.15	0.02804
	GO:0006855	drug transmembrane transport	88	7	1.45	0.02954
	GO:0009695	jasmonic acid biosynthetic process	17	2	0.28	0.0311
	GO:0010112	regulation of systemic acquired resistan…	17	2	0.28	0.0311
	GO:0071365	cellular response to auxin stimulus	191	3	3.14	0.03156
	GO:0042343	indole glucosinolate metabolic process	29	6	0.48	0.03357
	GO:0043043	peptide biosynthetic process	681	5	11.19	0.03365
	GO:0050829	defense response to Gram-negative bacter…	18	2	0.3	0.03461
	GO:0019762	glucosinolate catabolic process	24	5	0.39	0.03739
	GO:0031408	oxylipin biosynthetic process	20	2	0.33	0.04207
	GO:0080167	response to karrikin	118	5	1.94	0.04516
	GO:0044550	secondary metabolite biosynthetic proces…	142	6	2.33	0.04793
	GO:0016102	diterpenoid biosynthetic process	25	2	0.41	0.04837
	GO:0006898	receptor-mediated endocytosis	35	2	0.58	0.0484
	GO:0060862	negative regulation of floral organ absc…	3	1	0.05	0.0485
	GO:1903401	L-lysine transmembrane transport	3	1	0.05	0.0485
	GO:0016045	detection of bacterium	3	1	0.05	0.0485
	GO:0033530	raffinose metabolic process	3	1	0.05	0.0485
	GO:0070212	protein poly-ADP-ribosylation	3	1	0.05	0.0485
	GO:1904591	positive regulation of protein import	3	1	0.05	0.0485
	GO:0071422	succinate transmembrane transport	3	1	0.05	0.0485
	GO:2000072	regulation of defense response to fungus…	3	1	0.05	0.0485
	GO:2000032	regulation of secondary shoot formation	3	1	0.05	0.0485
	GO:1901183	positive regulation of camalexin biosynt…	3	1	0.05	0.0485
	GO:0090708	specification of plant organ axis polari…	3	1	0.05	0.0485
	GO:0009961	response to 1-aminocyclopropane-1-carbox…	3	1	0.05	0.0485
	GO:0010618	aerenchyma formation	3	1	0.05	0.0485
	GO:0046824	positive regulation of nucleocytoplasmic…	3	1	0.05	0.0485
	GO:0099133	ATP hydrolysis coupled anion transmembra…	3	1	0.05	0.0485
	GO:0010273	detoxification of copper ion	3	1	0.05	0.0485

### Sheet: ManualGenesInCluster2
	GO.ID	Term	Annotated	Significant	Expected	weight
	GO:0042742	defense response to bacterium	386	10	1.68	5.3e-05
	GO:0071456	cellular response to hypoxia	20	3	0.09	8.4e-05
	GO:0010193	response to ozone	32	3	0.14	0.00035
	GO:0006979	response to oxidative stress	437	10	1.9	0.00076
	GO:0009407	toxin catabolic process	46	3	0.2	0.00103
	GO:0009870	defense response signaling pathway, resi…	14	2	0.06	0.00163
	GO:0010200	response to chitin	127	4	0.55	0.00223
	GO:0042343	indole glucosinolate metabolic process	29	3	0.13	0.00428
	GO:0042744	hydrogen peroxide catabolic process	77	3	0.33	0.00453
	GO:0006952	defense response	1076	20	4.67	0.0108
	GO:0050832	defense response to fungus	246	5	1.07	0.01108
	GO:0009646	response to absence of light	39	2	0.17	0.01238
	GO:0062034	L-pipecolic acid biosynthetic process	3	1	0.01	0.01296
	GO:0019441	tryptophan catabolic process to kynureni…	5	1	0.02	0.02151
	GO:0007043	cell-cell junction assembly	5	1	0.02	0.02151
	GO:0009652	thigmotropism	5	1	0.02	0.02151
	GO:0009807	lignan biosynthetic process	5	1	0.02	0.02151
	GO:0019722	calcium-mediated signaling	53	2	0.23	0.02215
	GO:0042659	regulation of cell fate specification	6	1	0.03	0.02576
	GO:1901141	regulation of lignin biosynthetic proces…	6	1	0.03	0.02576
	GO:0006538	glutamate catabolic process	6	1	0.03	0.02576
	GO:0051300	spindle pole body organization	6	1	0.03	0.02576
	GO:0009759	indole glucosinolate biosynthetic proces…	6	1	0.03	0.02576
	GO:0098869	cellular oxidant detoxification	148	3	0.64	0.0264
	GO:0052033	pathogen-associated molecular pattern de…	8	1	0.03	0.0342
	GO:0055114	oxidation-reduction process	1395	11	6.05	0.03464
	GO:0000304	response to singlet oxygen	10	1	0.04	0.04257
	GO:0042542	response to hydrogen peroxide	78	2	0.34	0.04507
	GO:0019511	peptidyl-proline hydroxylation	11	1	0.05	0.04673

### Sheet: ManualGenesInCluster3
	GO.ID	Term	Annotated	Significant	Expected	weight
	GO:0010345	suberin biosynthetic process	15	10	0.25	0
	GO:0010143	cutin biosynthetic process	17	7	0.28	0
	GO:0042744	hydrogen peroxide catabolic process	77	8	1.28	4e-05
	GO:0055114	oxidation-reduction process	1395	42	23.12	7.9e-05
	GO:0098869	cellular oxidant detoxification	148	10	2.45	0.00018
	GO:0042545	cell wall modification	93	7	1.54	0.00089
	GO:0016042	lipid catabolic process	193	9	3.2	0.0016
	GO:0035336	long-chain fatty-acyl-CoA metabolic proc…	4	2	0.07	0.00161
	GO:0046622	positive regulation of organ growth	4	2	0.07	0.00161
	GO:0045490	pectin catabolic process	53	5	0.88	0.0018
	GO:0071555	cell wall organization	451	19	7.48	0.00204
	GO:0006633	fatty acid biosynthetic process	137	9	2.27	0.00239
	GO:0016024	CDP-diacylglycerol biosynthetic process	17	3	0.28	0.00257
	GO:0046274	lignin catabolic process	17	3	0.28	0.00257
	GO:0006032	chitin catabolic process	17	3	0.28	0.00257
	GO:0030574	collagen catabolic process	5	2	0.08	0.00265
	GO:0007043	cell-cell junction assembly	5	2	0.08	0.00265
	GO:0001676	long-chain fatty acid metabolic process	19	3	0.31	0.00358
	GO:1901141	regulation of lignin biosynthetic proces…	6	2	0.1	0.00393
	GO:0048511	rhythmic process	140	4	2.32	0.00913
	GO:0006000	fructose metabolic process	10	2	0.17	0.01128
	GO:0015802	basic amino acid transport	6	2	0.1	0.01651
	GO:0045493	xylan catabolic process	13	2	0.22	0.01892
	GO:0006631	fatty acid metabolic process	235	16	3.9	0.01918
	GO:0048235	pollen sperm cell differentiation	15	2	0.25	0.02493
	GO:0016311	dephosphorylation	329	9	5.45	0.02835
	GO:0071365	cellular response to auxin stimulus	191	5	3.17	0.03156
	GO:0090558	plant epidermis development	228	5	3.78	0.03284
	GO:0030198	extracellular matrix organization	18	2	0.3	0.03516
	GO:0006355	regulation of transcription, DNA-templat…	1737	34	28.79	0.0369
	GO:0071369	cellular response to ethylene stimulus	177	6	2.93	0.03845
	GO:0002239	response to oomycetes	88	5	1.46	0.04211
	GO:0045764	positive regulation of cellular amino ac…	3	1	0.05	0.04891
	GO:0071280	cellular response to copper ion	3	1	0.05	0.04891
	GO:0045723	positive regulation of fatty acid biosyn…	3	1	0.05	0.04891
	GO:0042754	negative regulation of circadian rhythm	3	1	0.05	0.04891
	GO:2000032	regulation of secondary shoot formation	3	1	0.05	0.04891
	GO:0090708	specification of plant organ axis polari…	3	1	0.05	0.04891
	GO:0090057	root radial pattern formation	3	1	0.05	0.04891
	GO:1901347	negative regulation of secondary cell wa…	3	1	0.05	0.04891
	GO:1902458	positive regulation of stomatal opening	3	1	0.05	0.04891
	GO:0046244	salicylic acid catabolic process	3	1	0.05	0.04891

### Sheet: ManualGenesInCluster4
	GO.ID	Term	Annotated	Significant	Expected	weight
	GO:0006833	water transport	33	8	0.27	0
	GO:0009768	photosynthesis, light harvesting in phot…	20	6	0.16	0
	GO:0018298	protein-chromophore linkage	38	6	0.31	6e-07
	GO:0034219	carbohydrate transmembrane transport	45	6	0.36	1.6e-06
	GO:0015770	sucrose transport	16	4	0.13	6.9e-06
	GO:0010106	cellular response to iron ion starvation	8	3	0.06	2.8e-05
	GO:0009914	hormone transport	92	3	0.75	0.00039
	GO:0046865	terpenoid transport	6	2	0.05	0.00096
	GO:0080170	hydrogen peroxide transmembrane transpor…	6	2	0.05	0.00096
	GO:0060359	response to ammonium ion	7	2	0.06	0.00133
	GO:1902025	nitrate import	8	2	0.06	0.00177
	GO:0051260	protein homooligomerization	30	3	0.24	0.0018
	GO:0015979	photosynthesis	205	14	1.66	0.00195
	GO:0006995	cellular response to nitrogen starvation	33	3	0.27	0.00237
	GO:0009644	response to high light intensity	75	4	0.61	0.0032
	GO:1901371	regulation of leaf morphogenesis	13	2	0.11	0.0048
	GO:0080112	seed growth	13	2	0.11	0.0048
	GO:1905039	carboxylic acid transmembrane transport	79	4	0.64	0.00543
	GO:0009901	anther dehiscence	14	2	0.11	0.00557
	GO:0010439	regulation of glucosinolate biosynthetic…	15	2	0.12	0.00639
	GO:0009645	response to low light intensity stimulus	16	2	0.13	0.00726
	GO:1900425	negative regulation of defense response …	16	2	0.13	0.00726
	GO:0010431	seed maturation	52	4	0.42	0.0089
	GO:2000280	regulation of root development	71	4	0.58	0.01189
	GO:0055085	transmembrane transport	1053	26	8.54	0.01365
	GO:0009414	response to water deprivation	344	8	2.79	0.01698
	GO:0015718	monocarboxylic acid transport	26	2	0.21	0.01867
	GO:0009735	response to cytokinin	193	5	1.57	0.02044
	GO:0032414	positive regulation of ion transmembrane…	3	1	0.02	0.02414
	GO:0071918	urea transmembrane transport	3	1	0.02	0.02414
	GO:0097054	L-glutamate biosynthetic process	3	1	0.02	0.02414
	GO:0098712	L-glutamate import across plasma membran…	3	1	0.02	0.02414
	GO:1905614	negative regulation of developmental veg…	3	1	0.02	0.02414
	GO:0042550	photosystem I stabilization	3	1	0.02	0.02414
	GO:0080181	lateral root branching	3	1	0.02	0.02414
	GO:0009958	positive gravitropism	31	2	0.25	0.02602
	GO:0010469	regulation of signaling receptor activit…	31	2	0.25	0.02602
	GO:0010252	auxin homeostasis	33	2	0.27	0.02923
	GO:0015743	malate transport	12	2	0.1	0.03179
	GO:0046416	D-amino acid metabolic process	4	1	0.03	0.03205
	GO:0035864	response to potassium ion	4	1	0.03	0.03205
	GO:0015695	organic cation transport	4	1	0.03	0.03205
	GO:0048657	anther wall tapetum cell differentiation	4	1	0.03	0.03205
	GO:1902289	negative regulation of defense response …	4	1	0.03	0.03205
	GO:0010683	tricyclic triterpenoid metabolic process	4	1	0.03	0.03205
	GO:0009769	photosynthesis, light harvesting in phot…	4	1	0.03	0.03205
	GO:2000122	negative regulation of stomatal complex …	4	1	0.03	0.03205
	GO:0030388	fructose 1,6-bisphosphate metabolic proc…	4	1	0.03	0.03205
	GO:0090548	response to nitrate starvation	4	1	0.03	0.03205
	GO:0009630	gravitropism	84	4	0.68	0.03345
	GO:0035672	oligopeptide transmembrane transport	38	2	0.31	0.03792
	GO:0042989	sequestering of actin monomers	5	1	0.04	0.03991
	GO:0072337	modified amino acid transport	5	1	0.04	0.03991
	GO:0080028	nitrile biosynthetic process	5	1	0.04	0.03991
	GO:0007043	cell-cell junction assembly	5	1	0.04	0.03991
	GO:0016121	carotene catabolic process	5	1	0.04	0.03991
	GO:0042549	photosystem II stabilization	5	1	0.04	0.03991
	GO:0010148	transpiration	6	1	0.05	0.04769
	GO:0019676	ammonia assimilation cycle	6	1	0.05	0.04769
	GO:0006564	L-serine biosynthetic process	6	1	0.05	0.04769
	GO:1903791	uracil transmembrane transport	6	1	0.05	0.04769
	GO:0010438	cellular response to sulfur starvation	6	1	0.05	0.04769
	GO:1990937	xylan acetylation	6	1	0.05	0.04769
	GO:0006868	glutamine transport	6	1	0.05	0.04769
